# Autoregulation of *RPL7B* by inhibition of a structural splicing enhancer

**DOI:** 10.1101/2025.03.14.643126

**Authors:** David Granas, Ishan Gammadde Hewa, Michael A. White, Gary D. Stormo

**Affiliations:** Department of Genetics and Center for Genome Sciences and Systems Biology Washington University School of Medicine, St Louis, MO

## Abstract

Yeast ribosomal protein gene *RPL7B* is autoregulated by inhibition of splicing. The first intron has a “zipper stem” that brings the 5’ splice site near the branch point and serves as an enhancer of splicing that is required for efficient splicing because it has non-consensus branch point sequence of UGCUAAC. The intron also contains an alternative, and mutually exclusive, structure that is conserved across many yeast species. That conserved structure is a binding site for the Rpl7 protein so that when the protein is in excess over what is required for ribosomes, the protein binds to the conserved structure which eliminates the enhancer structure and represses splicing and gene expression.
