## supplemental table s2 for "Autoregulation of *RPL7B* by inhibition of a structural splicing enhancer"

### Sheet: all-experiments-sequences-forma
strain	experiment	n_replicates	gene_intron_is_from	intron_number	variant	branch_point	induced_protein	from_glycerol_stock	GFP_mean_induced	GFP_mean_uninduced	GFP_stdev_induced	GFP_stdev_uninduced	sequence (5' UTR in blue, exons in brown, introns in black, eGFP coding start in green)
RPL7B.Intron1	v1	2	RPL7B	Intron1	wt	wtBP	Rpl7a	TRUE	14540.9	103425	98.4102	1039.61	AGACCCATATTACAAATCTCCATCAACGTCATA ATGTCCACTGA GTATGTCAAAAACTACAAATACGACCTTATTTGGTAACTAGTTTGTTGTCGGTTACATCTGAATTTGAAGTACCCAAATTGATAATACTTCAGGAAAAGTTAACGCACATTCAAAACGTGTTTTTTTACAATAACCTATGGTGATCGAACCTAATTATAAAAAGAAGCACTTGAAGTAGTTTATCTTCTTCAAGTACCTTTCGTAGGGGATTTTCATTTTTAATGAACAAAGGCATTGTTTGTTAGTATCTATTACTTGTAATACACCGATAATTTCATTGATAGATATTTCCAGCATGTCTCTGCATCTCCCTTCCATCGAATGAAAAGTGGTGTTTTCAATTCGATGTAAC…
RPL7B.Intron1.S2	v1	2	RPL7B	Intron1	S2	wtBP	Rpl7a	FALSE	236529	392207	14886.9	2091.98	AGACCCATATTACAAATCTCCATCAACGTCATA ATGTCCACTGA GTATGTCAAAAACTACAAATACGACCTTATTTGGTAACTAGTTTGTTGTCGGTTACATCTGAATTTGAAGTACCCAAATTGATAATACTTCAGGAAAAGTTAACGCACATTCAAAACGTGTTTTTTTACAATAACCTATGGTGATCGAACCTAATTATAAAAAGAAGCACTTGAAGTAGTTTATCTTCTTCAAGTACCTTTCGTAGGGGATTTTCATTTTTAATGAACAAAGGCATTGTT--------------------------------------------------------ATGTCTCTGCATCTCCCTTCCATCGAATGAAAAGTGGTGTTTTCAATTCGATGTAAC…
RPL7B.Intron1.S3	v1	2	RPL7B	Intron1	S3	wtBP	Rpl7a	FALSE	353446	453073	7105.41	23226.8	AGACCCATATTACAAATCTCCATCAACGTCATA ATGTCCACTGA GTATGTCAAAAACTACAAATACGACCTTATTTGGTAACTAGTTTGTTGTCGGTTACATCTGAATTTGAAGTACCCAAATTGATAATACTTCAGGAAAAGTTAACGCACATTCAAAACGTGTTTTTTTACAATAACCTATGGTGATCGAACCTAATTATAAAAAGAAGCACTTGAAGTAGTTTATCTTCTTCAAGTACCTTTCGTAGGGGA--------------------AGGCATTGTTTGTTAGTATCTATTACTTGTAATACACCGATAATTTCATTGATAGATATTTCCAGCATGTCT-------TCCCTTCCATCGAATGAAAAGTGGTGTTTTCAATTCGATGTAAC…
RPL7B.Intron1.S4	v1	2	RPL7B	Intron1	S4	wtBP	Rpl7a	FALSE	27231.2	44814.1	161.981	1737	AGACCCATATTACAAATCTCCATCAACGTCATA ATGTCCACTGA GTATGTCAAAAACTACAAATACGACCTTATTTGGTAACTAGTTTGTTGTCGGTTACATCTGAATTTGAAGTACCCAAATTGATAATACTTCAGGAAAAGTTAACGCACATTCAAAACGTGTTTTTTTACAATAACCTATGGTGATCGAACCTAATTATAAAAAGAAGCACTTGAAGTAGTTTATCTTCTTCAAGTACCTTTCGTAGGGGATTTTCATTTTTAATGAACAAAGGCATTGTTTGTTAGTATCTATTACTTGTAATACACCGATAATTTCATTGATAGATATTTCCAGCATGTCTCTGCATCTCCCTT----------------------------------TAAC…
RPL7B.Intron1.consensusBP	v1	2	RPL7B	Intron1	wt	consensusBP	Rpl7a	FALSE	105346	254450	648.327	9237.34	AGACCCATATTACAAATCTCCATCAACGTCATA ATGTCCACTGA GTATGTCAAAAACTACAAATACGACCTTATTTGGTAACTAGTTTGTTGTCGGTTACATCTGAATTTGAAGTACCCAAATTGATAATACTTCAGGAAAAGTTAACGCACATTCAAAACGTGTTTTTTTACAATAACCTATGGTGATCGAACCTAATTATAAAAAGAAGCACTTGAAGTAGTTTATCTTCTTCAAGTACCTTTCGTAGGGGATTTTCATTTTTAATGAACAAAGGCATTGTTTGTTAGTATCTATTACTTGTAATACACCGATAATTTCATTGATAGATATTTCCAGCATGTCTCTGCATCTCCCTTCCATCGAATGAAAAGTGGTGTTTTCAATTCGATGTAAC…
no-GFP	v1	1						TRUE	819.464	795.004
RPL7B.Intron1	v2	3	RPL7B	Intron1	wt	wtBP	Rpl7a	TRUE	14591.9	107321	334.997	1968.3	AGACCCATATTACAAATCTCCATCAACGTCATA ATGTCCACTGA GTATGTCAAAAACTACAAATACGACCTTATTTGGTAACTAGTTTGTTGTCGGTTACATCTGAATTTGAAGTACCCAAATTGATAATACTTCAGGAAAAGTTAACGCACATTCAAAACGTGTTTTTTTACAATAACCTATGGTGATCGAACCTAATTATAAAAAGAAGCACTTGAAGTAGTTTATCTTCTTCAAGTACCTTTCGTAGGGGATTTTCATTTTTAATGAACAAAGGCATTGTTTGTTAGTATCTATTACTTGTAATACACCGATAATTTCATTGATAGATATTTCCAGCATGTCTCTGCATCTCCCTTCCATCGAATGAAAAGTGGTGTTTTCAATTCGATGTAAC…
RPL7B.Intron1.S1	v2	3	RPL7B	Intron1	S1	wtBP	Rpl7a	FALSE	80969.2	131208	1059.04	2432.76	AGACCCATATTACAAATCTCCATCAACGTCATA ATGTCCACTGA GTATGTCAAAAACTACAAATACGACCTTATTTGGTAACTAGTTTGTTGTCGGTTACATCTGAATTTGAAGTACCCAAATTGATAATACTTCAGGAAAAGTTAACGCACATTCAAAACGTGTTTTTTTACAATAACCTATGGTGATCGAACCTAATTATAAAAAGAAGCACTTGAAGTAGTTTATCTTCTTCAAGTACCT----------------------------------------------------------------------------------------------------------------------------------------------------------…
RPL7B.Intron1.S1.consensusBP	v2	3	RPL7B	Intron1	S1	consensusBP	Rpl7a	FALSE	353501	491696	4950.19	60939.1	AGACCCATATTACAAATCTCCATCAACGTCATA ATGTCCACTGA GTATGTCAAAAACTACAAATACGACCTTATTTGGTAACTAGTTTGTTGTCGGTTACATCTGAATTTGAAGTACCCAAATTGATAATACTTCAGGAAAAGTTAACGCACATTCAAAACGTGTTTTTTTACAATAACCTATGGTGATCGAACCTAATTATAAAAAGAAGCACTTGAAGTAGTTTATCTTCTTCAAGTACCT----------------------------------------------------------------------------------------------------------------------------------------------------------…
RPL7B.Intron1.S4	v2	2	RPL7B	Intron1	S4	wtBP	Rpl7a	TRUE	23568	42995.2	1497.56	3093.01	AGACCCATATTACAAATCTCCATCAACGTCATA ATGTCCACTGA GTATGTCAAAAACTACAAATACGACCTTATTTGGTAACTAGTTTGTTGTCGGTTACATCTGAATTTGAAGTACCCAAATTGATAATACTTCAGGAAAAGTTAACGCACATTCAAAACGTGTTTTTTTACAATAACCTATGGTGATCGAACCTAATTATAAAAAGAAGCACTTGAAGTAGTTTATCTTCTTCAAGTACCTTTCGTAGGGGATTTTCATTTTTAATGAACAAAGGCATTGTTTGTTAGTATCTATTACTTGTAATACACCGATAATTTCATTGATAGATATTTCCAGCATGTCTCTGCATCTCCCTT----------------------------------TAAC…
RPL7B.Intron1.S4.consensusBP	v2	3	RPL7B	Intron1	S4	consensusBP	Rpl7a	FALSE	211966	350442	6214.71	5301.92	AGACCCATATTACAAATCTCCATCAACGTCATA ATGTCCACTGA GTATGTCAAAAACTACAAATACGACCTTATTTGGTAACTAGTTTGTTGTCGGTTACATCTGAATTTGAAGTACCCAAATTGATAATACTTCAGGAAAAGTTAACGCACATTCAAAACGTGTTTTTTTACAATAACCTATGGTGATCGAACCTAATTATAAAAAGAAGCACTTGAAGTAGTTTATCTTCTTCAAGTACCTTTCGTAGGGGATTTTCATTTTTAATGAACAAAGGCATTGTTTGTTAGTATCTATTACTTGTAATACACCGATAATTTCATTGATAGATATTTCCAGCATGTCTCTGCATCTCCCTT----------------------------------TAAC…
RPL7B.Intron1.consensusBP	v2	2	RPL7B	Intron1	wt	consensusBP	Rpl7a	TRUE	108183	268367	1264.97	3963.82	AGACCCATATTACAAATCTCCATCAACGTCATA ATGTCCACTGA GTATGTCAAAAACTACAAATACGACCTTATTTGGTAACTAGTTTGTTGTCGGTTACATCTGAATTTGAAGTACCCAAATTGATAATACTTCAGGAAAAGTTAACGCACATTCAAAACGTGTTTTTTTACAATAACCTATGGTGATCGAACCTAATTATAAAAAGAAGCACTTGAAGTAGTTTATCTTCTTCAAGTACCTTTCGTAGGGGATTTTCATTTTTAATGAACAAAGGCATTGTTTGTTAGTATCTATTACTTGTAATACACCGATAATTTCATTGATAGATATTTCCAGCATGTCTCTGCATCTCCCTTCCATCGAATGAAAAGTGGTGTTTTCAATTCGATGTAAC…
no-GFP	v2	1						TRUE	805.86	758.697
RPL7B.Intron1	v3	1	RPL7B	Intron1	wt	wtBP	Rpl7a	TRUE	16298.7	110286			AGACCCATATTACAAATCTCCATCAACGTCATA ATGTCCACTGA GTATGTCAAAAACTACAAATACGACCTTATTTGGTAACTAGTTTGTTGTCGGTTACATCTGAATTTGAAGTACCCAAATTGATAATACTTCAGGAAAAGTTAACGCACATTCAAAACGTGTTTTTTTACAATAACCTATGGTGATCGAACCTAATTATAAAAAGAAGCACTTGAAGTAGTTTATCTTCTTCAAGTACCTTTCGTAGGGGATTTTCATTTTTAATGAACAAAGGCATTGTTTGTTAGTATCTATTACTTGTAATACACCGATAATTTCATTGATAGATATTTCCAGCATGTCTCTGCATCTCCCTTCCATCGAATGAAAAGTGGTGTTTTCAATTCGATGTAAC…
RPL7B.Intron1.S1	v3	1	RPL7B	Intron1	S1	wtBP	Rpl7a	TRUE	80972.5	130876			AGACCCATATTACAAATCTCCATCAACGTCATA ATGTCCACTGA GTATGTCAAAAACTACAAATACGACCTTATTTGGTAACTAGTTTGTTGTCGGTTACATCTGAATTTGAAGTACCCAAATTGATAATACTTCAGGAAAAGTTAACGCACATTCAAAACGTGTTTTTTTACAATAACCTATGGTGATCGAACCTAATTATAAAAAGAAGCACTTGAAGTAGTTTATCTTCTTCAAGTACCT----------------------------------------------------------------------------------------------------------------------------------------------------------…
RPL7B.Intron1.S1+D2	v3	2	RPL7B	Intron1	S1+D2	wtBP	Rpl7a	FALSE	46353	73592.1	3590.6	3606.65	AGACCCATATTACAAATCTCCATCAACGTCATA ATGTCCACTGA GTATGTCAAAAACTACAAATACGACCTTATTTGGTAACTAGTTTGTTGTCGGTTACATCTGAATTTGAAGTACCCAAATTGATAATACTTCAGGAAAAGTTAACGCACATTCAAAACGTGTTTTTTTACAATAACCTATGGTGATCGAACCTAATTATAAAAAGAAGCACTTGAAGTAGTTTATCTTCTTCAAGTACCT----------------------------------------------------------------------------------------------------------------------------------------------------------…
RPL7B.Intron1.S1+D2.consensusBP	v3	2	RPL7B	Intron1	S1+D2	consensusBP	Rpl7a	FALSE	206433	366178	6351.38	7211.17	AGACCCATATTACAAATCTCCATCAACGTCATA ATGTCCACTGA GTATGTCAAAAACTACAAATACGACCTTATTTGGTAACTAGTTTGTTGTCGGTTACATCTGAATTTGAAGTACCCAAATTGATAATACTTCAGGAAAAGTTAACGCACATTCAAAACGTGTTTTTTTACAATAACCTATGGTGATCGAACCTAATTATAAAAAGAAGCACTTGAAGTAGTTTATCTTCTTCAAGTACCT----------------------------------------------------------------------------------------------------------------------------------------------------------…
RPL7B.Intron1.S1+D3	v3	2	RPL7B	Intron1	S1+D3	wtBP	Rpl7a	FALSE	40422.9	66026.6	1235.3	853.283	AGACCCATATTACAAATCTCCATCAACGTCATA ATGTCCACTGA GTATGTCAAAAACTACAAATACGACCTTATTTGGTAACTAGTTTGTTGTCGGTTACATCTGAATTTGAAGTACCCAAATTGATAATACTTCAGGAAAAGTTAACGCACATTCAAAACGTGTTTTTTTACAATAACCTATGGTGATCGAACCTAATTATAAAAAGAAGCACTTGAAGTAGTTTATCTTCTTCAAGTACCT----------------------------------------------------------------------------------------------------------------------------------------------------------…
RPL7B.Intron1.S1+D3.consensusBP	v3	2	RPL7B	Intron1	S1+D3	consensusBP	Rpl7a	FALSE	271890	405053	3458.13	77222.3	AGACCCATATTACAAATCTCCATCAACGTCATA ATGTCCACTGA GTATGTCAAAAACTACAAATACGACCTTATTTGGTAACTAGTTTGTTGTCGGTTACATCTGAATTTGAAGTACCCAAATTGATAATACTTCAGGAAAAGTTAACGCACATTCAAAACGTGTTTTTTTACAATAACCTATGGTGATCGAACCTAATTATAAAAAGAAGCACTTGAAGTAGTTTATCTTCTTCAAGTACCT----------------------------------------------------------------------------------------------------------------------------------------------------------…
RPL7B.Intron1.S1+D4	v3	2	RPL7B	Intron1	S1+D4	wtBP	Rpl7a	FALSE	81678.5	131050	7045.33	5590.2	AGACCCATATTACAAATCTCCATCAACGTCATA ATGTCCACTGA GTATGTCAAAAACTACAAATACGACCTTATTTGGTAACTAGTTTGTTGTCGGTTACATCTGAATTTGAAGTACCCAAATTGATAATACTTCAGGAAAAGTTAACGCACATTCAAAACGTGTTTTTTTACAATAACCTATGGTGATCGAACCTAATTATAAAAAGAAGCACTTGAAGTAGTTTATCTTCTTCAAGTACCT----------------------------------------------------------------------------------------------------------------------------------------------------------…
RPL7B.Intron1.S1+D4.consensusBP	v3	2	RPL7B	Intron1	S1+D4	consensusBP	Rpl7a	FALSE	339225	486158	19336	63351.1	AGACCCATATTACAAATCTCCATCAACGTCATA ATGTCCACTGA GTATGTCAAAAACTACAAATACGACCTTATTTGGTAACTAGTTTGTTGTCGGTTACATCTGAATTTGAAGTACCCAAATTGATAATACTTCAGGAAAAGTTAACGCACATTCAAAACGTGTTTTTTTACAATAACCTATGGTGATCGAACCTAATTATAAAAAGAAGCACTTGAAGTAGTTTATCTTCTTCAAGTACCT----------------------------------------------------------------------------------------------------------------------------------------------------------…
RPL7B.Intron1.S1.consensusBP	v3	1	RPL7B	Intron1	S1	consensusBP	Rpl7a	TRUE	344601	437918			AGACCCATATTACAAATCTCCATCAACGTCATA ATGTCCACTGA GTATGTCAAAAACTACAAATACGACCTTATTTGGTAACTAGTTTGTTGTCGGTTACATCTGAATTTGAAGTACCCAAATTGATAATACTTCAGGAAAAGTTAACGCACATTCAAAACGTGTTTTTTTACAATAACCTATGGTGATCGAACCTAATTATAAAAAGAAGCACTTGAAGTAGTTTATCTTCTTCAAGTACCT----------------------------------------------------------------------------------------------------------------------------------------------------------…
no-GFP	v3	1						TRUE	763.308	787.924
RPL7B.Intron1	v4	1	RPL7B	Intron1	wt	wtBP	Rpl7a	TRUE	13533.5	108101			AGACCCATATTACAAATCTCCATCAACGTCATA ATGTCCACTGA GTATGTCAAAAACTACAAATACGACCTTATTTGGTAACTAGTTTGTTGTCGGTTACATCTGAATTTGAAGTACCCAAATTGATAATACTTCAGGAAAAGTTAACGCACATTCAAAACGTGTTTTTTTACAATAACCTATGGTGATCGAACCTAATTATAAAAAGAAGCACTTGAAGTAGTTTATCTTCTTCAAGTACCTTTCGTAGGGGATTTTCATTTTTAATGAACAAAGGCATTGTTTGTTAGTATCTATTACTTGTAATACACCGATAATTTCATTGATAGATATTTCCAGCATGTCTCTGCATCTCCCTTCCATCGAATGAAAAGTGGTGTTTTCAATTCGATGTAAC…
RPL7B.Intron1.U1	v4	2	RPL7B	Intron1	U1	wtBP	Rpl7a	FALSE	4058.43	13445.1	177.09	1244.54	AGACCCATATTACAAATCTCCATCAACGTCATA ATGTCCACTGA GTATGTC---------------------------------------------------------------TACCCAAATTGATAATACTTCAGGAAAAGTTAACGCACATTCAAAACGTGTTTTTTTACAATAACCTATGGTGATCGAACCTAATTATAAAAAGAAGCACTTGAAGTAGTTTATCTTCTTCAAGTACCTTTCGTAGGGGATTTTCATTTTTAATGAACAAAGGCATTGTTTGTTAGTATCTATTACTTGTAATACACCGATAATTTCATTGATAGATATTTCCAGCATGTCTCTGCATCTCCCTTCCATCGAATGAAAAGTGGTGTTTTCAATTCGATGTAAC…
RPL7B.Intron1.U2	v4	2	RPL7B	Intron1	U2	wtBP	Rpl7a	FALSE	56049.2	248846	1839.3	5257.79	AGACCCATATTACAAATCTCCATCAACGTCATA ATGTCCACTGA GTATGTCAAAAACTACAAATACGACCTTATTTGGTAACTAGTTTGTTGTCGGTTACATCTGAATTTGAAG---------------------------------------------------------------ACCTATGGTGATCGAACCTAATTATAAAAAGAAGCACTTGAAGTAGTTTATCTTCTTCAAGTACCTTTCGTAGGGGATTTTCATTTTTAATGAACAAAGGCATTGTTTGTTAGTATCTATTACTTGTAATACACCGATAATTTCATTGATAGATATTTCCAGCATGTCTCTGCATCTCCCTTCCATCGAATGAAAAGTGGTGTTTTCAATTCGATGTAAC…
RPL7B.Intron1.U3	v4	2	RPL7B	Intron1	U3	wtBP	Rpl7a	FALSE	43244.4	254821	2500.15	3502.38	AGACCCATATTACAAATCTCCATCAACGTCATA ATGTCCACTGA GTATGTCAAAAACTACAAATACGACCTTATTTGGTAACTAGTTTGTTGTCGGTTACATCTGAATTTGAAGTACCCAAATTGATAATACTTCAGGAAAAGTTAACGCACATTCAAAACGTGTTTTTTTACAATA----------------------------------------------------------------CTTTCGTAGGGGATTTTCATTTTTAATGAACAAAGGCATTGTTTGTTAGTATCTATTACTTGTAATACACCGATAATTTCATTGATAGATATTTCCAGCATGTCTCTGCATCTCCCTTCCATCGAATGAAAAGTGGTGTTTTCAATTCGATGTAAC…
no-GFP	v4	1						TRUE	858.446	851.289
RPL7B.Intron1	v5	1	RPL7B	Intron1	wt	wtBP	Rpl7a	TRUE	18700.8	117453			AGACCCATATTACAAATCTCCATCAACGTCATA ATGTCCACTGA GTATGTCAAAAACTACAAATACGACCTTATTTGGTAACTAGTTTGTTGTCGGTTACATCTGAATTTGAAGTACCCAAATTGATAATACTTCAGGAAAAGTTAACGCACATTCAAAACGTGTTTTTTTACAATAACCTATGGTGATCGAACCTAATTATAAAAAGAAGCACTTGAAGTAGTTTATCTTCTTCAAGTACCTTTCGTAGGGGATTTTCATTTTTAATGAACAAAGGCATTGTTTGTTAGTATCTATTACTTGTAATACACCGATAATTTCATTGATAGATATTTCCAGCATGTCTCTGCATCTCCCTTCCATCGAATGAAAAGTGGTGTTTTCAATTCGATGTAAC…
RPL7B.Intron1.U1	v5	1	RPL7B	Intron1	U1	wtBP	Rpl7a	TRUE	4599.55	14225.7			AGACCCATATTACAAATCTCCATCAACGTCATA ATGTCCACTGA GTATGTC---------------------------------------------------------------TACCCAAATTGATAATACTTCAGGAAAAGTTAACGCACATTCAAAACGTGTTTTTTTACAATAACCTATGGTGATCGAACCTAATTATAAAAAGAAGCACTTGAAGTAGTTTATCTTCTTCAAGTACCTTTCGTAGGGGATTTTCATTTTTAATGAACAAAGGCATTGTTTGTTAGTATCTATTACTTGTAATACACCGATAATTTCATTGATAGATATTTCCAGCATGTCTCTGCATCTCCCTTCCATCGAATGAAAAGTGGTGTTTTCAATTCGATGTAAC…
RPL7B.Intron1.U1+S1	v5	2	RPL7B	Intron1	U1+S1	wtBP	Rpl7a	FALSE	112660	244776	31763.1	1807.74	AGACCCATATTACAAATCTCCATCAACGTCATA ATGTCCACTGA GTATGTC---------------------------------------------------------------TACCCAAATTGATAATACTTCAGGAAAAGTTAACGCACATTCAAAACGTGTTTTTTTACAATAACCTATGGTGATCGAACCTAATTATAAAAAGAAGCACTTGAAGTAGTTTATCTTCTTCAAGTACCT----------------------------------------------------------------------------------------------------------------------------------------------------------…
RPL7B.Intron1.U1+S1.consensusBP	v5	2	RPL7B	Intron1	U1+S1	consensusBP	Rpl7a	FALSE	403872	639599	75695	32133.9	AGACCCATATTACAAATCTCCATCAACGTCATA ATGTCCACTGA GTATGTC---------------------------------------------------------------TACCCAAATTGATAATACTTCAGGAAAAGTTAACGCACATTCAAAACGTGTTTTTTTACAATAACCTATGGTGATCGAACCTAATTATAAAAAGAAGCACTTGAAGTAGTTTATCTTCTTCAAGTACCT----------------------------------------------------------------------------------------------------------------------------------------------------------…
RPL7B.Intron1.U1.consensusBP	v5	2	RPL7B	Intron1	U1	consensusBP	Rpl7a	FALSE	69653.1	175513	6249.97	11226.2	AGACCCATATTACAAATCTCCATCAACGTCATA ATGTCCACTGA GTATGTC---------------------------------------------------------------TACCCAAATTGATAATACTTCAGGAAAAGTTAACGCACATTCAAAACGTGTTTTTTTACAATAACCTATGGTGATCGAACCTAATTATAAAAAGAAGCACTTGAAGTAGTTTATCTTCTTCAAGTACCTTTCGTAGGGGATTTTCATTTTTAATGAACAAAGGCATTGTTTGTTAGTATCTATTACTTGTAATACACCGATAATTTCATTGATAGATATTTCCAGCATGTCTCTGCATCTCCCTTCCATCGAATGAAAAGTGGTGTTTTCAATTCGATGTAAC…
no-GFP-with-mCherryOnly	v5	1					mCherryOnly	TRUE	1268.33	1253.39
RPL7B.Intron1	v6	2	RPL7B	Intron1	wt	wtBP	Rpl7a	TRUE	19546.8	128394	116.264	421.429	AGACCCATATTACAAATCTCCATCAACGTCATA ATGTCCACTGA GTATGTCAAAAACTACAAATACGACCTTATTTGGTAACTAGTTTGTTGTCGGTTACATCTGAATTTGAAGTACCCAAATTGATAATACTTCAGGAAAAGTTAACGCACATTCAAAACGTGTTTTTTTACAATAACCTATGGTGATCGAACCTAATTATAAAAAGAAGCACTTGAAGTAGTTTATCTTCTTCAAGTACCTTTCGTAGGGGATTTTCATTTTTAATGAACAAAGGCATTGTTTGTTAGTATCTATTACTTGTAATACACCGATAATTTCATTGATAGATATTTCCAGCATGTCTCTGCATCTCCCTTCCATCGAATGAAAAGTGGTGTTTTCAATTCGATGTAAC…
RPL7B.Intron1.S2	v6	2	RPL7B	Intron1	S2	wtBP	Rpl7a	TRUE	245410	492225	15546.3	33298	AGACCCATATTACAAATCTCCATCAACGTCATA ATGTCCACTGA GTATGTCAAAAACTACAAATACGACCTTATTTGGTAACTAGTTTGTTGTCGGTTACATCTGAATTTGAAGTACCCAAATTGATAATACTTCAGGAAAAGTTAACGCACATTCAAAACGTGTTTTTTTACAATAACCTATGGTGATCGAACCTAATTATAAAAAGAAGCACTTGAAGTAGTTTATCTTCTTCAAGTACCTTTCGTAGGGGATTTTCATTTTTAATGAACAAAGGCATTGTT--------------------------------------------------------ATGTCTCTGCATCTCCCTTCCATCGAATGAAAAGTGGTGTTTTCAATTCGATGTAAC…
RPL7B.Intron1.S2.consensusBP	v6	3	RPL7B	Intron1	S2	consensusBP	Rpl7a	FALSE	476594	600117	11816.2	25231.4	AGACCCATATTACAAATCTCCATCAACGTCATA ATGTCCACTGA GTATGTCAAAAACTACAAATACGACCTTATTTGGTAACTAGTTTGTTGTCGGTTACATCTGAATTTGAAGTACCCAAATTGATAATACTTCAGGAAAAGTTAACGCACATTCAAAACGTGTTTTTTTACAATAACCTATGGTGATCGAACCTAATTATAAAAAGAAGCACTTGAAGTAGTTTATCTTCTTCAAGTACCTTTCGTAGGGGATTTTCATTTTTAATGAACAAAGGCATTGTT--------------------------------------------------------ATGTCTCTGCATCTCCCTTCCATCGAATGAAAAGTGGTGTTTTCAATTCGATGTAAC…
RPL7B.Intron1.S3	v6	2	RPL7B	Intron1	S3	wtBP	Rpl7a	TRUE	332016	557938	5789.29	11559.8	AGACCCATATTACAAATCTCCATCAACGTCATA ATGTCCACTGA GTATGTCAAAAACTACAAATACGACCTTATTTGGTAACTAGTTTGTTGTCGGTTACATCTGAATTTGAAGTACCCAAATTGATAATACTTCAGGAAAAGTTAACGCACATTCAAAACGTGTTTTTTTACAATAACCTATGGTGATCGAACCTAATTATAAAAAGAAGCACTTGAAGTAGTTTATCTTCTTCAAGTACCTTTCGTAGGGGA--------------------AGGCATTGTTTGTTAGTATCTATTACTTGTAATACACCGATAATTTCATTGATAGATATTTCCAGCATGTCT-------TCCCTTCCATCGAATGAAAAGTGGTGTTTTCAATTCGATGTAAC…
RPL7B.Intron1.S3.consensusBP	v6	3	RPL7B	Intron1	S3	consensusBP	Rpl7a	FALSE	492839	680923	13911.1	7487.67	AGACCCATATTACAAATCTCCATCAACGTCATA ATGTCCACTGA GTATGTCAAAAACTACAAATACGACCTTATTTGGTAACTAGTTTGTTGTCGGTTACATCTGAATTTGAAGTACCCAAATTGATAATACTTCAGGAAAAGTTAACGCACATTCAAAACGTGTTTTTTTACAATAACCTATGGTGATCGAACCTAATTATAAAAAGAAGCACTTGAAGTAGTTTATCTTCTTCAAGTACCTTTCGTAGGGGA--------------------AGGCATTGTTTGTTAGTATCTATTACTTGTAATACACCGATAATTTCATTGATAGATATTTCCAGCATGTCT-------TCCCTTCCATCGAATGAAAAGTGGTGTTTTCAATTCGATGTAAC…
no-GFP-with-mCherryOnly	v6	2					mCherryOnly	TRUE	1233.36	1143.65	22.691	7.01197
RPL7B.Intron1	v7v8	2	RPL7B	Intron1	wt	wtBP	Rpl7a	TRUE	19034.2	131575	417.69	2699	AGACCCATATTACAAATCTCCATCAACGTCATA ATGTCCACTGA GTATGTCAAAAACTACAAATACGACCTTATTTGGTAACTAGTTTGTTGTCGGTTACATCTGAATTTGAAGTACCCAAATTGATAATACTTCAGGAAAAGTTAACGCACATTCAAAACGTGTTTTTTTACAATAACCTATGGTGATCGAACCTAATTATAAAAAGAAGCACTTGAAGTAGTTTATCTTCTTCAAGTACCTTTCGTAGGGGATTTTCATTTTTAATGAACAAAGGCATTGTTTGTTAGTATCTATTACTTGTAATACACCGATAATTTCATTGATAGATATTTCCAGCATGTCTCTGCATCTCCCTTCCATCGAATGAAAAGTGGTGTTTTCAATTCGATGTAAC…
RPL7B.Intron1.D1	v7v8	3	RPL7B	Intron1	D1	wtBP	Rpl7a	FALSE	1071.91	1107.77	49.6347	57.4599	AGACCCATATTACAAATCTCCATCAACGTCATA ATGTCCACTGA GTATGTCAAAAACTACAAATACGACCTTATTTGGTAACTAGTTTGTTGTCGGTTACATCTGAATTTGAAGTACCCAAATTGATAATACTTCAGGAAAAGTTAACGCACATTCAAAACGTGTTTTTTTACAATAACCTATGGTGATCGAACCTAATTATAAAAAGAAGCACTTGAAGTAGTTTATCTTCTTCAAGTACCTTTCGTAGGGGATTTTCATTTTTAATGAACAAAGGCATTGTTTGTTAGTATCTATTACTTGTAATACACCGATAATTTCATTGATAGATATTTCCAGCATGTCTCTGCATCTCCCTTCCATCGAATGAAAAGTGGTGTTTTCAATTCGATGTAAC…
RPL7B.Intron1.D1.consensusBP	v7v8	3	RPL7B	Intron1	D1	consensusBP	Rpl7a	FALSE	1216.76	1260.87	51.9983	18.3769	AGACCCATATTACAAATCTCCATCAACGTCATA ATGTCCACTGA GTATGTCAAAAACTACAAATACGACCTTATTTGGTAACTAGTTTGTTGTCGGTTACATCTGAATTTGAAGTACCCAAATTGATAATACTTCAGGAAAAGTTAACGCACATTCAAAACGTGTTTTTTTACAATAACCTATGGTGATCGAACCTAATTATAAAAAGAAGCACTTGAAGTAGTTTATCTTCTTCAAGTACCTTTCGTAGGGGATTTTCATTTTTAATGAACAAAGGCATTGTTTGTTAGTATCTATTACTTGTAATACACCGATAATTTCATTGATAGATATTTCCAGCATGTCTCTGCATCTCCCTTCCATCGAATGAAAAGTGGTGTTTTCAATTCGATGTAAC…
RPL7B.Intron1.M1	v7v8	3	RPL7B	Intron1	M1	wtBP	Rpl7a	FALSE	4781.26	16264.9	266.912	521.82	AGACCCATATTACAAATCTCCATCAACGTCATA ATGTCCACTGA GTATGTCAAAAACTACAAATACGACCTTATTTGGTAACTAGTTTGTTGcaatcgcta-CTGAATTTGAAGTACCCAAATTGATAATACTTCAGGAAAAGTTAACGCACATTCAAAACGTGTTTTTTTACAATAACCTATGGTGATCGAACCTAATTATAAAAAGAAGCACTTGAAGTAGTTTATCTTCTTCAAGTACCTTTCGTAGGGGATTTTCATTTTTAATGAACAAAGGCATTGTTTGTTAGTATCTATTACTTGTAATACACCGATAATTTCATTGATAGATATTTCCAGCATGTCTCTGCATCTCCCTTCCATCGAATGAAAAGTGGTGTTTTCAATTCGATGTAAC…
RPL7B.Intron1.M1-C1	v7v8	3	RPL7B	Intron1	M1-C1	wtBP	Rpl7a	FALSE	84381.2	232686	2220.77	12798.3	AGACCCATATTACAAATCTCCATCAACGTCATA ATGTCCACTGA GTATGTCAAAAACTACAAATACGACCTTATTTGGTAACTAGTTTGTTGcacaggcta-CTGAATTTGAAGTACCCAAATTGATAATACTTCAGGAAAAGTTAACGCACATTCAAAACGTGTTTTTTTACAATAACCTATGGTGATCGAACCTAATTATAAAAAGAAGCACTTGAAGTAGTTTATCTTCTTCAAGTACCTTTCGTAGGGGATTTTCATTTTTAATGAACAAAGGCATTGTTTGTTAGTATCTATTACTTGTAATACACCGATAATTTCATTGATAGATATTTCCAGCATGTCTCTGCATCTCCCTTCCATCGAATGAAAAGTGGTGTTTTCAATTCGATGgcct…
RPL7B.Intron1.M1-C1.consensusBP	v7v8	3	RPL7B	Intron1	M1-C1	consensusBP	Rpl7a	FALSE	333785	531993	22936.1	60743.9	AGACCCATATTACAAATCTCCATCAACGTCATA ATGTCCACTGA GTATGTCAAAAACTACAAATACGACCTTATTTGGTAACTAGTTTGTTGcacaggcta-CTGAATTTGAAGTACCCAAATTGATAATACTTCAGGAAAAGTTAACGCACATTCAAAACGTGTTTTTTTACAATAACCTATGGTGATCGAACCTAATTATAAAAAGAAGCACTTGAAGTAGTTTATCTTCTTCAAGTACCTTTCGTAGGGGATTTTCATTTTTAATGAACAAAGGCATTGTTTGTTAGTATCTATTACTTGTAATACACCGATAATTTCATTGATAGATATTTCCAGCATGTCTCTGCATCTCCCTTCCATCGAATGAAAAGTGGTGTTTTCAATTCGATGgcct…
RPL7B.Intron1.M1.consensusBP	v7v8	3	RPL7B	Intron1	M1	consensusBP	Rpl7a	FALSE	73791.6	149752	5332.2	4580.13	AGACCCATATTACAAATCTCCATCAACGTCATA ATGTCCACTGA GTATGTCAAAAACTACAAATACGACCTTATTTGGTAACTAGTTTGTTGcaatcgcta-CTGAATTTGAAGTACCCAAATTGATAATACTTCAGGAAAAGTTAACGCACATTCAAAACGTGTTTTTTTACAATAACCTATGGTGATCGAACCTAATTATAAAAAGAAGCACTTGAAGTAGTTTATCTTCTTCAAGTACCTTTCGTAGGGGATTTTCATTTTTAATGAACAAAGGCATTGTTTGTTAGTATCTATTACTTGTAATACACCGATAATTTCATTGATAGATATTTCCAGCATGTCTCTGCATCTCCCTTCCATCGAATGAAAAGTGGTGTTTTCAATTCGATGTAAC…
RPL7B.Intron1.consensusBP	v7v8	2	RPL7B	Intron1	wt	consensusBP	Rpl7a	TRUE	122967	315924	1513.52	1620.28	AGACCCATATTACAAATCTCCATCAACGTCATA ATGTCCACTGA GTATGTCAAAAACTACAAATACGACCTTATTTGGTAACTAGTTTGTTGTCGGTTACATCTGAATTTGAAGTACCCAAATTGATAATACTTCAGGAAAAGTTAACGCACATTCAAAACGTGTTTTTTTACAATAACCTATGGTGATCGAACCTAATTATAAAAAGAAGCACTTGAAGTAGTTTATCTTCTTCAAGTACCTTTCGTAGGGGATTTTCATTTTTAATGAACAAAGGCATTGTTTGTTAGTATCTATTACTTGTAATACACCGATAATTTCATTGATAGATATTTCCAGCATGTCTCTGCATCTCCCTTCCATCGAATGAAAAGTGGTGTTTTCAATTCGATGTAAC…
no-GFP-with-mCherryOnly	v7v8	2					mCherryOnly	TRUE	1264.34	1140.4	114.096	74.2955
RPL7A.Intron1	v9	1	RPL7A	Intron1	wt	wtBP	Rpl7a	TRUE	457794	517720			AACCAAGCAAATTAAGATCACA ATGGCCGCTGA GTATGTATACGAAATCGTCTATTTTATTACTATTTCCTAAAGTATCCAGAGAAGTATACTAGTTTCCGCAAGTTACGTTGAGAAAAAGGAGCAATTCTGCTCTAATAGCATTTGCACTCACACTTACATTTATCTTCAACTTGTGACTATTCACAAGATGATTTTCCGTAGGGGATTACCTTCACAGGGTCAAAGACAATTTTAGTTGATGAATTTGAGGAAAAATTTGAAATATCTTGATTGTTGCCAAAAATTTCATCGCCGACCTTGATTAGAATATTTTCTCAAATTTTCATTTCCTAAGTGTCTCTGTTTCACTCCCTTCATTCGAATGAAAAGTGGTGTTTTCAATTCGATGTAACTT…
RPL7A.Intron1.v9deletion	v9	9	RPL7A	Intron1	RPL7A-v9-deletion	wtBP	Rpl7a	FALSE	493649	528215	8555.36	25176.1	AACCAAGCAAATTAAGATCACA ATGGCCGCTGA GTATGTATACGAAATCGTCTATTTTATTACTATTTCCTAAAGTATCCAGAGAAGTATACTAGTTTCCGCAAGTTACGTTGAGAAAAAGGAGCAATTCTGCTCTAATAGCATTTGCACTCACACTTACATTTATCTTCAACTTGTGACTATTCACAAGATGATTTTCCGTAGGGGATTACCTTCACAGGGTCAAAGACAATTTTAGTTGATGAATTTGAGGAAAAATTTGAAATATCTTGATTGTTGCCAAAAATTTCATCGCCGACCTTGATTAGAATATTTTCTCAAATTTTCATTTCCTAAGTGTCTCTGTTTCACTCCCTTCATTCGAATGAAAAGTGGTGTTTTCAATTCGATGTAACTT…
RPL7B.Intron1	v9	1	RPL7B	Intron1	wt	wtBP	Rpl7a	TRUE	24921.6	114858			AGACCCATATTACAAATCTCCATCAACGTCATA ATGTCCACTGA GTATGTCAAAAACTACAAATACGACCTTATTTGGTAACTAGTTTGTTGTCGGTTACATCTGAATTTGAAGTACCCAAATTGATAATACTTCAGGAAAAGTTAACGCACATTCAAAACGTGTTTTTTTACAATAACCTATGGTGATCGAACCTAATTATAAAAAGAAGCACTTGAAGTAGTTTATCTTCTTCAAGTACCTTTCGTAGGGGATTTTCATTTTTAATGAACAAAGGCATTGTTTGTTAGTATCTATTACTTGTAATACACCGATAATTTCATTGATAGATATTTCCAGCATGTCTCTGCATCTCCCTTCCATCGAATGAAAAGTGGTGTTTTCAATTCGATGTAAC…
no-GFP-with-mCherryOnly	v9	1					mCherryOnly	TRUE	1251.94	943.996
RPL7B.Intron1	test_rpl7b_creless	3	RPL7B	Intron1	wt	wtBP	Rpl7a	FALSE	27437	175941	327.415	3952.66	AGACCCATATTACAAATCTCCATCAACGTCATA ATGTCCACTGA GTATGTCAAAAACTACAAATACGACCTTATTTGGTAACTAGTTTGTTGTCGGTTACATCTGAATTTGAAGTACCCAAATTGATAATACTTCAGGAAAAGTTAACGCACATTCAAAACGTGTTTTTTTACAATAACCTATGGTGATCGAACCTAATTATAAAAAGAAGCACTTGAAGTAGTTTATCTTCTTCAAGTACCTTTCGTAGGGGATTTTCATTTTTAATGAACAAAGGCATTGTTTGTTAGTATCTATTACTTGTAATACACCGATAATTTCATTGATAGATATTTCCAGCATGTCTCTGCATCTCCCTTCCATCGAATGAAAAGTGGTGTTTTCAATTCGATGTAAC…
RPL7B.Intron1.Rpl7b-CREless-protein	test_rpl7b_creless	3	RPL7B	Intron1	wt	wtBP	Rpl7b	FALSE	22611.2	158610	1069.81	4207.28	AGACCCATATTACAAATCTCCATCAACGTCATA ATGTCCACTGA GTATGTCAAAAACTACAAATACGACCTTATTTGGTAACTAGTTTGTTGTCGGTTACATCTGAATTTGAAGTACCCAAATTGATAATACTTCAGGAAAAGTTAACGCACATTCAAAACGTGTTTTTTTACAATAACCTATGGTGATCGAACCTAATTATAAAAAGAAGCACTTGAAGTAGTTTATCTTCTTCAAGTACCTTTCGTAGGGGATTTTCATTTTTAATGAACAAAGGCATTGTTTGTTAGTATCTATTACTTGTAATACACCGATAATTTCATTGATAGATATTTCCAGCATGTCTCTGCATCTCCCTTCCATCGAATGAAAAGTGGTGTTTTCAATTCGATGTAAC…
RPL7B.Intron1.S1	test_rpl7b_creless	3	RPL7B	Intron1	S1	wtBP	Rpl7a	FALSE	142976	189072	9590.7	4634.39	AGACCCATATTACAAATCTCCATCAACGTCATA ATGTCCACTGA GTATGTCAAAAACTACAAATACGACCTTATTTGGTAACTAGTTTGTTGTCGGTTACATCTGAATTTGAAGTACCCAAATTGATAATACTTCAGGAAAAGTTAACGCACATTCAAAACGTGTTTTTTTACAATAACCTATGGTGATCGAACCTAATTATAAAAAGAAGCACTTGAAGTAGTTTATCTTCTTCAAGTACCT----------------------------------------------------------------------------------------------------------------------------------------------------------…
RPL7B.Intron1.S1.Rpl7b-CREless-protein	test_rpl7b_creless	3	RPL7B	Intron1	S1	wtBP	Rpl7b	FALSE	88351.3	189661	7318.31	1524.42	AGACCCATATTACAAATCTCCATCAACGTCATA ATGTCCACTGA GTATGTCAAAAACTACAAATACGACCTTATTTGGTAACTAGTTTGTTGTCGGTTACATCTGAATTTGAAGTACCCAAATTGATAATACTTCAGGAAAAGTTAACGCACATTCAAAACGTGTTTTTTTACAATAACCTATGGTGATCGAACCTAATTATAAAAAGAAGCACTTGAAGTAGTTTATCTTCTTCAAGTACCT----------------------------------------------------------------------------------------------------------------------------------------------------------…
RPL7B.Intron1.S1.from-glycerol-stock	test_rpl7b_creless	3	RPL7B	Intron1	S1	wtBP	Rpl7a	TRUE	133488	182649	9855.08	12572.2	AGACCCATATTACAAATCTCCATCAACGTCATA ATGTCCACTGA GTATGTCAAAAACTACAAATACGACCTTATTTGGTAACTAGTTTGTTGTCGGTTACATCTGAATTTGAAGTACCCAAATTGATAATACTTCAGGAAAAGTTAACGCACATTCAAAACGTGTTTTTTTACAATAACCTATGGTGATCGAACCTAATTATAAAAAGAAGCACTTGAAGTAGTTTATCTTCTTCAAGTACCT----------------------------------------------------------------------------------------------------------------------------------------------------------…
RPL7B.Intron1.S1.mCherryOnly	test_rpl7b_creless	3	RPL7B	Intron1	S1	wtBP	mCherryOnly	FALSE	196815	189071	1059.18	448.813	AGACCCATATTACAAATCTCCATCAACGTCATA ATGTCCACTGA GTATGTCAAAAACTACAAATACGACCTTATTTGGTAACTAGTTTGTTGTCGGTTACATCTGAATTTGAAGTACCCAAATTGATAATACTTCAGGAAAAGTTAACGCACATTCAAAACGTGTTTTTTTACAATAACCTATGGTGATCGAACCTAATTATAAAAAGAAGCACTTGAAGTAGTTTATCTTCTTCAAGTACCT----------------------------------------------------------------------------------------------------------------------------------------------------------…
RPL7B.Intron1.from-glycerol-stock	test_rpl7b_creless	3	RPL7B	Intron1	wt	wtBP	Rpl7a	TRUE	27389.8	172117	1213.38	9430.85	AGACCCATATTACAAATCTCCATCAACGTCATA ATGTCCACTGA GTATGTCAAAAACTACAAATACGACCTTATTTGGTAACTAGTTTGTTGTCGGTTACATCTGAATTTGAAGTACCCAAATTGATAATACTTCAGGAAAAGTTAACGCACATTCAAAACGTGTTTTTTTACAATAACCTATGGTGATCGAACCTAATTATAAAAAGAAGCACTTGAAGTAGTTTATCTTCTTCAAGTACCTTTCGTAGGGGATTTTCATTTTTAATGAACAAAGGCATTGTTTGTTAGTATCTATTACTTGTAATACACCGATAATTTCATTGATAGATATTTCCAGCATGTCTCTGCATCTCCCTTCCATCGAATGAAAAGTGGTGTTTTCAATTCGATGTAAC…
RPL7B.Intron1.mCherryOnly	test_rpl7b_creless	3	RPL7B	Intron1	wt	wtBP	mCherryOnly	FALSE	188648	184936	11836.7	10545.4	AGACCCATATTACAAATCTCCATCAACGTCATA ATGTCCACTGA GTATGTCAAAAACTACAAATACGACCTTATTTGGTAACTAGTTTGTTGTCGGTTACATCTGAATTTGAAGTACCCAAATTGATAATACTTCAGGAAAAGTTAACGCACATTCAAAACGTGTTTTTTTACAATAACCTATGGTGATCGAACCTAATTATAAAAAGAAGCACTTGAAGTAGTTTATCTTCTTCAAGTACCTTTCGTAGGGGATTTTCATTTTTAATGAACAAAGGCATTGTTTGTTAGTATCTATTACTTGTAATACACCGATAATTTCATTGATAGATATTTCCAGCATGTCTCTGCATCTCCCTTCCATCGAATGAAAAGTGGTGTTTTCAATTCGATGTAAC…
no-GFP-with-mCherryOnly	test_rpl7b_creless	3					mCherryOnly	TRUE	1627.39	1395.38	152.712	117.553
RPL7B.BothIntrons	test-introns	3	RPL7B	BothIntrons	wt	wtBP	Rpl7a	FALSE	12281.9	82549.3	699.922	3538.06	AGACCCATATTACAAATCTCCATCAACGTCATA ATGTCCACTGA GTATGTCAAAAACTACAAATACGACCTTATTTGGTAACTAGTTTGTTGTCGGTTACATCTGAATTTGAAGTACCCAAATTGATAATACTTCAGGAAAAGTTAACGCACATTCAAAACGTGTTTTTTTACAATAACCTATGGTGATCGAACCTAATTATAAAAAGAAGCACTTGAAGTAGTTTATCTTCTTCAAGTACCTTTCGTAGGGGATTTTCATTTTTAATGAACAAAGGCATTGTTTGTTAGTATCTATTACTTGTAATACACCGATAATTTCATTGATAGATATTTCCAGCATGTCTCTGCATCTCCCTTCCATCGAATGAAAAGTGGTGTTTTCAATTCGATGTAAC…
RPL7B.Intron1	test-introns	3	RPL7B	Intron1	wt	wtBP	Rpl7a	FALSE	14542.3	94938.3	401.509	2994.77	AGACCCATATTACAAATCTCCATCAACGTCATA ATGTCCACTGA GTATGTCAAAAACTACAAATACGACCTTATTTGGTAACTAGTTTGTTGTCGGTTACATCTGAATTTGAAGTACCCAAATTGATAATACTTCAGGAAAAGTTAACGCACATTCAAAACGTGTTTTTTTACAATAACCTATGGTGATCGAACCTAATTATAAAAAGAAGCACTTGAAGTAGTTTATCTTCTTCAAGTACCTTTCGTAGGGGATTTTCATTTTTAATGAACAAAGGCATTGTTTGTTAGTATCTATTACTTGTAATACACCGATAATTTCATTGATAGATATTTCCAGCATGTCTCTGCATCTCCCTTCCATCGAATGAAAAGTGGTGTTTTCAATTCGATGTAAC…
RPL7B.Intron2	test-introns	3	RPL7B	Intron2	wt	wtBP	Rpl7a	FALSE	429037	517884	2826.22	15879.3	AGACCCATATTACAAATCTCCATCAACGTCATA ATGTCCACTGAAAAAATCTTGACTCCTGAATCTCAATTGAAGAAGACTAAAGCTCAACAAAAGACTGCAGAACAAATTGCTGCAGAGAGAGCTGCCCGTAAAGCC GTATGTTCATTTACCATGTTTGAAAGATATTATATCATTCCTTTTACAGTGAGTTCACAAAAATATAATACTTTGTTAAAGAGATCTTTTCTCGGTTTTACATTTCCTTGGCATTTGTTAGTCGCGAACAATTTTCACTTTTTGCAACGTTTTTTTTCTTTCTTAATGATGAAAACTATTCCTTATTCTCGACTAGTCTTTGACAATGCTGTCGTTTAATCACCATCTTTCGGCTGACTAGTAAAGAAAATGCAAGAGT…
no-GFP	test-introns	1						TRUE	834.742	828.74
RPL7A.BothIntrons	test-introns-7a	3	RPL7A	BothIntrons	wt	wtBP	Rpl7a	FALSE	330957	519706	6339.65	22533.6	AACCAAGCAAATTAAGATCACA ATGGCCGCTGA GTATGTATACGAAATCGTCTATTTTATTACTATTTCCTAAAGTATCCAGAGAAGTATACTAGTTTCCGCAAGTTACGTTGAGAAAAAGGAGCAATTCTGCTCTAATAGCATTTGCACTCACACTTACATTTATCTTCAACTTGTGACTATTCACAAGATGATTTTCCGTAGGGGATTACCTTCACAGGGTCAAAGACAATTTTAGTTGATGAATTTGAGGAAAAATTTGAAATATCTTGATTGTTGCCAAAAATTTCATCGCCGACCTTGATTAGAATATTTTCTCAAATTTTCATTTCCTAAGTGTCTCTGTTTCACTCCCTTCATTCGAATGAAAAGTGGTGTTTTCAATTCGATGTAACTT…
no-GFP	test-introns-7a	1						TRUE	780.682	834.742
RPL7A.BothIntrons	test-7A-introns-with-both-CREless-proteins	1	RPL7A	BothIntrons	wt	wtBP	Rpl7a	TRUE	377468	466780			AACCAAGCAAATTAAGATCACA ATGGCCGCTGA GTATGTATACGAAATCGTCTATTTTATTACTATTTCCTAAAGTATCCAGAGAAGTATACTAGTTTCCGCAAGTTACGTTGAGAAAAAGGAGCAATTCTGCTCTAATAGCATTTGCACTCACACTTACATTTATCTTCAACTTGTGACTATTCACAAGATGATTTTCCGTAGGGGATTACCTTCACAGGGTCAAAGACAATTTTAGTTGATGAATTTGAGGAAAAATTTGAAATATCTTGATTGTTGCCAAAAATTTCATCGCCGACCTTGATTAGAATATTTTCTCAAATTTTCATTTCCTAAGTGTCTCTGTTTCACTCCCTTCATTCGAATGAAAAGTGGTGTTTTCAATTCGATGTAACTT…
RPL7A.Intron1	test-7A-introns-with-both-CREless-proteins	3	RPL7A	Intron1	wt	wtBP	Rpl7a	FALSE	463019	533917	4631.51	6718.14	AACCAAGCAAATTAAGATCACA ATGGCCGCTGA GTATGTATACGAAATCGTCTATTTTATTACTATTTCCTAAAGTATCCAGAGAAGTATACTAGTTTCCGCAAGTTACGTTGAGAAAAAGGAGCAATTCTGCTCTAATAGCATTTGCACTCACACTTACATTTATCTTCAACTTGTGACTATTCACAAGATGATTTTCCGTAGGGGATTACCTTCACAGGGTCAAAGACAATTTTAGTTGATGAATTTGAGGAAAAATTTGAAATATCTTGATTGTTGCCAAAAATTTCATCGCCGACCTTGATTAGAATATTTTCTCAAATTTTCATTTCCTAAGTGTCTCTGTTTCACTCCCTTCATTCGAATGAAAAGTGGTGTTTTCAATTCGATGTAACTT…
RPL7A.Intron1.Rpl7b-CREless-protein	test-7A-introns-with-both-CREless-proteins	3	RPL7A	Intron1	wt	wtBP	Rpl7b	FALSE	414076	545135	2504.25	6960.13	AACCAAGCAAATTAAGATCACA ATGGCCGCTGA GTATGTATACGAAATCGTCTATTTTATTACTATTTCCTAAAGTATCCAGAGAAGTATACTAGTTTCCGCAAGTTACGTTGAGAAAAAGGAGCAATTCTGCTCTAATAGCATTTGCACTCACACTTACATTTATCTTCAACTTGTGACTATTCACAAGATGATTTTCCGTAGGGGATTACCTTCACAGGGTCAAAGACAATTTTAGTTGATGAATTTGAGGAAAAATTTGAAATATCTTGATTGTTGCCAAAAATTTCATCGCCGACCTTGATTAGAATATTTTCTCAAATTTTCATTTCCTAAGTGTCTCTGTTTCACTCCCTTCATTCGAATGAAAAGTGGTGTTTTCAATTCGATGTAACTT…
RPL7A.Intron2	test-7A-introns-with-both-CREless-proteins	3	RPL7A	Intron2	wt	wtBP	Rpl7a	FALSE	426115	432421	18345.4	4534.12	AACCAAGCAAATTAAGATCACA ATGGCCGCTGAAAAAATCTTGACCCCAGAATCTCAGTTGAAGAAGTCTAAGGCTCAACAAAAGACTGCTGAACAAGTCGCTGCTGAAAGAGCTGCTCGTAAGGCT GTATGTTAAACTTTTGCTTACATTTATATTTTATGCTGCAACACATTTTCTTACTGGGATATATGTGAGTTCACGTGCGTCGCCAATTTTGATAAGTATCATTCGAACAGTTGCAATATTCTCAACACCTGTGGTATCATTAGGCTAATGGACTATTTGTTACGTTCTGTTTGTTTTCTCATTTTATGATGAAAATCCATTGTATCCCAATACATATTCGACTAGTCATTGACGATGCTGTCGTAACTTATCACCATCTTTCGACTGATT…
RPL7A.Intron2.Rpl7b-CREless-protein	test-7A-introns-with-both-CREless-proteins	3	RPL7A	Intron2	wt	wtBP	Rpl7b	FALSE	346073	424843	15601	5494.45	AACCAAGCAAATTAAGATCACA ATGGCCGCTGAAAAAATCTTGACCCCAGAATCTCAGTTGAAGAAGTCTAAGGCTCAACAAAAGACTGCTGAACAAGTCGCTGCTGAAAGAGCTGCTCGTAAGGCT GTATGTTAAACTTTTGCTTACATTTATATTTTATGCTGCAACACATTTTCTTACTGGGATATATGTGAGTTCACGTGCGTCGCCAATTTTGATAAGTATCATTCGAACAGTTGCAATATTCTCAACACCTGTGGTATCATTAGGCTAATGGACTATTTGTTACGTTCTGTTTGTTTTCTCATTTTATGATGAAAATCCATTGTATCCCAATACATATTCGACTAGTCATTGACGATGCTGTCGTAACTTATCACCATCTTTCGACTGATT…
RPL7B.Intron1	test-7A-introns-with-both-CREless-proteins	1	RPL7B	Intron1	wt	wtBP	Rpl7a	TRUE	23571.5	106143			AGACCCATATTACAAATCTCCATCAACGTCATA ATGTCCACTGA GTATGTCAAAAACTACAAATACGACCTTATTTGGTAACTAGTTTGTTGTCGGTTACATCTGAATTTGAAGTACCCAAATTGATAATACTTCAGGAAAAGTTAACGCACATTCAAAACGTGTTTTTTTACAATAACCTATGGTGATCGAACCTAATTATAAAAAGAAGCACTTGAAGTAGTTTATCTTCTTCAAGTACCTTTCGTAGGGGATTTTCATTTTTAATGAACAAAGGCATTGTTTGTTAGTATCTATTACTTGTAATACACCGATAATTTCATTGATAGATATTTCCAGCATGTCTCTGCATCTCCCTTCCATCGAATGAAAAGTGGTGTTTTCAATTCGATGTAAC…
no-GFP-with-mCherryOnly	test-7A-introns-with-both-CREless-proteins	1					mCherryOnly	TRUE	1190.18	920.839
